# Development of a Microdroplet-Based Functional Genomic Screening pipeline by combination of DNA Nanoflowers and PURExpress Cell-Free Expression

**DOI:** 10.64898/2026.01.27.701873

**Authors:** Joan Castells-Ballester, Abigail Taron, Madison Smith, Rebecca Gawron, Julie Beaulieu, Olta Papa, Jackson Buss, Jennifer Ong, Minyong Chen

**Affiliations:** New England Biolabs

**Keywords:** Cell-free expression, Functional Metagenomics, Microdroplets, Microfluidics, Nanoflowers

## Abstract

We present a microfluidic workflow that couples reconstituted in vitro transcription–translation (IVTT) with ultra–high-throughput droplet screening to directly link genotype and phenotype within complex, heterogeneous DNA pools. The approach employs DNA nanoflowers as clonal, high-copy templates, enabling robust protein expression from single DNA molecules encapsulated in picoliter droplets. When integrated with fluorescence-assisted microdroplet sorting (FADS) and a DNA recovery pipeline that reconstituted selected libraries for subsequent iterative rounds, the platform achieves approximately 400–500-fold enrichment per selection cycle and supports functional discovery and directed evolution entirely independent of host cell expression.

As a proof of principle, we demonstrate recovery of the recombinase RecA from an *E. coli* genomic library screened for single-stranded DNA binders, highlighting the platform’s capability to identify DNA-interacting and DNA-modifying enzymes. By eliminating host-derived background activity and toxicity constraints that often complicate lysate- or cell-based metagenomic screens, this method expands access to enzyme classes that have historically been difficult to assay.
