## Supplementary material for "Development of a Microdroplet-Based Functional Genomic Screening pipeline by combination of DNA Nanoflowers and PURExpress Cell-Free Expression": S.Data1

### Sheet: Sheet1
HRR Unsorted-Naïve										PCR Unsorted-Naïve
Total contigs	260779									Total contigs	113063
Domain Frequency										Domain Frequency
domain	database	count	description	avg score	%	Present in Naïve	fold change			domain	database	count	description	avg score	%	Present in Naïve	fold change
APH	Pfam-A_v37	169278	Phosphotransferase enzyme family	56	64.9124	Yes	1.75378			Beta-lactamase	Pfam-A	37421	Beta-lactamase	36	31.9857	Yes	0.417627
SoPB_HTH	Pfam-A_v37	5987	Centromere-binding protein HTH domain	87	2.29581	Yes	1.01243			Beta-lactamase2	Pfam-A	36164	Beta-lactamase enzyme family	47	12.4347	Yes	0.467636
AAA_31	Pfam-A_v37	5297	AAA domain	48	2.03122	Yes	1.33179			Hexapep	Pfam-A	14059	Bacterial transferase hexapeptide (six repeats)	28	11.0867	Yes	7.79756
FG-GAP	Pfam-A_v37	3479	FG-GAP repeat	29	1.33408	Yes	1.44873			Hexapep_2	Pfam-A	12535	Hexapeptide repeat of succinyl-transferase	15	10.1634	Yes	14.8168
Orf78	Pfam-A_v37	3372	Orf78 (ac78)	17	1.29305	Yes	1.85675			MM_CoA_mutase	Pfam-A	11491	Methylmalonyl-CoA mutase	87	8.33075	Yes	46.399
ParBc	Pfam-A_v37	3034	ParB/Sulfiredoxin domain	43	1.16344	Yes	1.02613			Peptidase_S11	Pfam-A	9419	D-alanyl-D-alanine carboxypeptidase	17	7.96459	Yes	0.575252
CbiA	Pfam-A_v37	2605	CobQ/CobB/MinD/ParA nucleotide binding domain	37	0.99893	Yes	1.37749			Autotransporter	Pfam-A	9005	Autotransporter beta-domain	42	7.73728	Yes	27.3375
MFS_1	Pfam-A_v37	2454	Major Facilitator Superfamily	39	0.941027	Yes	1.9012			Response_reg	Pfam-A	8748	Response regulator receiver domain	34	5.55531	Yes	2.46314
ABC_tran	Pfam-A_v37	2328	ABC transporter	51	0.89271	Yes	1.50591			Inhibitor_I24	Pfam-A	6281	PinA peptidase inhibitor	13	2.1174	Yes	0.413829
Rep3_N	Pfam-A_v37	1995	Initiator Replication protein, WH1	47	0.765016	Yes	0.880275			tRNA-synt_1f	Pfam-A	2394	tRNA synthetases class I (K)	10	2.0325	Yes	5.4455
Rep3_C	Pfam-A_v37	1602	Initiator Rep protein, WH2	49	0.614313	Yes	0.790644			Ferredoxin_N	Pfam-A	2298	N-terminal region of 4Fe-4S ferredoxin iron-sulfur binding	13	1.753	Yes	0.419649
ACR_tran	Pfam-A_v37	1496	AcrB/AcrD/AcrF family	100	0.573666	Yes	1.06037			TusA	Pfam-A	1982	Sulfurtransferase TusA	11	1.06312	Yes	11.2336
LRR_6	Pfam-A_v37	1291	Leucine Rich repeat	25	0.495055	Yes	1.536			Dimerisation	Pfam-A	1202	Dimerisation domain	14	1.06224	Yes	0.578238
Response_reg	Pfam-A_v37	1288	Response regulator receiver domain	52	0.493905	Yes	1.50554			CobN-Mg_chel	Pfam-A	1201	CobN/Magnesium Chelatase	70	1.03924	Yes	3.00512
CAT	Pfam-A_v37	1251	Chloramphenicol acetyltransferase	128	0.479717	Yes	0.64613			Trypan_PARP	Pfam-A	1175	Procyclic acidic repetitive protein (PARP)	15	0.842008	Yes	12.3636
WD40	Pfam-A_v37	1107	WD domain, G-beta repeat	28	0.424497	Yes	1.18962			TonB_N	Pfam-A	952	TonB polyproline region	14	0.497068	Yes	23.4167
MerR	Pfam-A_v37	1066	MerR family regulatory protein	23	0.408775	Yes	0.807099			TnpV	Pfam-A	562	Transposon-encoded protein TnpV	79	0.403315	Yes	1.49508
FG-GAP_3	Pfam-A_v37	1061	FG-GAP-like repeat	20	0.406858	Yes	1.60663			Glyco_hydro_2_N	Pfam-A	456	Glycosyl hydrolases family 2, sugar binding domain	33	0.398893	Yes	0.652677
LRR_4	Pfam-A_v37	1019	Leucine Rich repeats (2 copies)	21	0.390752	Yes	1.54303			Fn3-like	Pfam-A	451	Fibronectin type III-like domain	50	0.308677	Yes	0.669866
BPD_transp_1	Pfam-A_v37	985	Binding-protein-dependent transport system inner membrane component	50	0.377714	Yes	1.33934			KDM5_C-hel	Pfam-A	349	Lysine-specific demethylase 5, C-terminal helical domain	12	0.306909	Yes	0.590136
HATPase_c	Pfam-A_v37	949	Histidine kinase-, DNA gyrase B-, and HSP90-like ATPase	48	0.36391	Yes	1.43703			Ribonuc_red_lgC	Pfam-A	347	Ribonucleotide reductase, barrel domain	36	0.299833	Yes	0.213208
Pyr_redox_2	Pfam-A_v37	826	Pyridine nucleotide-disulphide oxidoreductase	49	0.316743	Yes	0.917236			Glyco_hydro_127	Pfam-A	339	Beta-L-arabinofuranosidase, GH127 catalytic domain	63	0.265339	Yes	0.528169
adh_short	Pfam-A_v37	803	short chain dehydrogenase	64	0.307924	Yes	1.04905			Glyco_transf_25	Pfam-A	300	Glycosyltransferase family 25 (LPS biosynthesis protein)	14	0.251187	Yes	20.2857
LysR_substrate	Pfam-A_v37	796	LysR substrate binding domain	48	0.305239	Yes	1.32588			DUF5484	Pfam-A	284	Family of unknown function (DUF5484)	11	0.241458	Yes	1.68519
DNA_pol3_finger	Pfam-A_v37	789	Bacterial DNA polymerase III alpha subunit finger domain	64	0.302555	Yes	1.947			Alpha-amylase	Pfam-A	273	Alpha amylase, catalytic domain	19	0.22996	Yes	0.210868
HSP70	Pfam-A_v37	760	Hsp70 protein	107	0.291435	Yes	2.81315			Glyco_hydro_106	Pfam-A	260	alpha-L-rhamnosidase	34	0.215809	Yes	0.110158
Phage_integrase	Pfam-A_v37	751	Phage integrase family	46	0.287983	Yes	0.568603			LIG3_BRCT	Pfam-A	244	DNA ligase 3 BRCT domain	13	0.214924	Yes	0.592683
AMP-binding	Pfam-A_v37	735	AMP-binding enzyme	61	0.281848	Yes	0.612138			FYVE_CARP1-2	Pfam-A	243	E3 ubiquitin-protein ligase CARP1/2, FYVE/PHD zinc finger	12	0.213155	Yes	34.4286
Aldedh	Pfam-A_v37	711	Aldehyde dehydrogenase family	85	0.272645	Yes	1.31589			CsoSCA_N	Pfam-A	241	Carboxysome Shell Carbonic Anhydrase, N-terminal	16	0.205195	Yes	1.38095
RHS_repeat	Pfam-A_v37	695	RHS Repeat	26	0.266509	Yes	1.12941			AAA_34	Pfam-A	232	P-loop containing NTP hydrolase pore-1	11	0.197235	Yes	0.428023
Peripla_BP_3	Pfam-A_v37	661	Periplasmic binding protein-like domain	67	0.253471	Yes	2.09717			CarbopepD_reg_2	Pfam-A	223	CarboxypepD_reg-like domain	42	0.197235	Yes	0.0728758
Abhydrolase_1	Pfam-A_v37	650	alpha/beta hydrolase fold	45	0.249253	Yes	1.49337			Phage_int_SAM_5	Pfam-A	223	Phage integrase SAM-like domain	48	0.197235	Yes	0.380546
DDE_Tnp_1	Pfam-A_v37	624	Transposase DDE domain	44	0.239283	Yes	1.29923			Suppressor_APC	Pfam-A	223	Adenomatous polyposis coli tumour suppressor protein	14	0.191928	Yes	2.61446
DEAD	Pfam-A_v37	612	DEAD/DEAH box helicase	53	0.234681	Yes	1.85345			30K_MP_core	Pfam-A	217	Core domain of 30K viral movement proteins	12	0.18043	Yes	8.16
Aminotran_1_2	Pfam-A_v37	568	Aminotransferase class I and II	57	0.217809	Yes	1.80211			Peptidase_S46	Pfam-A	204	Peptidase S46	75	0.178661	Yes	1.42254
ECH_1	Pfam-A_v37	559	Enoyl-CoA hydratase/isomerase	65	0.214358	Yes	1.61933			Phenyl_P_gamma	Pfam-A	202	Phenylphosphate carboxylase gamma subunit (Phenyl_P_gamma)	13	0.176893	Yes	2.5641
HisKA	Pfam-A_v37	550	His Kinase A (phospho-acceptor) domain	42	0.210907	Yes	1.1821			SSF	Pfam-A	200	Sodium:solute symporter family	47	0.176008	Yes	0.127075
LacI	Pfam-A_v37	536	Bacterial regulatory proteins, lacI family	62	0.205538	Yes	2.38082			CarboxypepD_reg	Pfam-A	199	Carboxypeptidase regulatory-like domain	31	0.168048	Yes	0.0690658
Radical_SAM	Pfam-A_v37	530	Radical SAM superfamily	41	0.203237	Yes	1.35817			Plug	Pfam-A	190	TonB-dependent Receptor Plug Domain	29	0.167163	Yes	0.0506974
Sugar_tr	Pfam-A_v37	529	Sugar (and other) transporter	56	0.202854	Yes	1.40983			DEAD	Pfam-A	189	DEAD/DEAH box helicase	57	0.16451	Yes	0.100595
PGI	Pfam-A_v37	522	Phosphoglucose isomerase	129	0.200169	Yes	2.48425			Aldose_epim	Pfam-A	186	Aldose 1-epimerase	66	0.162741	Yes	0.129395
AIRS	Pfam-A_v37	513	AIR synthase related protein, N-terminal domain	59	0.196718	Yes	3.41798			Rib_recp_KP_reg	Pfam-A	184	Ribosome receptor lysine/proline rich region	11	0.162741	Yes	26.2857
ATP-synt_ab	Pfam-A_v37	512	ATP synthase alpha/beta family, nucleotide-binding domain	78	0.196335	Yes	1.79543			Glyco_hydro_2	Pfam-A	184	Glycosyl hydrolases family 2	35	0.160088	Yes	0.326715
Molybdopterin	Pfam-A_v37	504	Molybdopterin oxidoreductase	47	0.193267	Yes	0.959433			Phage_integrase	Pfam-A	181	Phage integrase family	28	0.160088	Yes	0.213948
LRR_8	Pfam-A_v37	489	Leucine rich repeat	24	0.187515	Yes	1.35753			Phage_int_SAM_1	Pfam-A	181	Phage integrase, N-terminal SAM-like domain	14	0.158319	Yes	1.08485
Hydrolase	Pfam-A_v37	471	haloacid dehalogenase-like hydrolase	40	0.180613	Yes	1.36441			Phage_int_SAM_4	Pfam-A	179	Phage integrase, N-terminal SAM-like domain	25	0.155665	Yes	0.615385
HTH_1	Pfam-A_v37	466	Bacterial regulatory helix-turn-helix protein, lysR family	54	0.178695	Yes	1.10887			MatE	Pfam-A	176	MatE	35	0.152128	Yes	0.064686
EamA	Pfam-A_v37	464	EamA-like transporter family	36	0.177928	Yes	1.0305			Nitroreductase	Pfam-A	172	Nitroreductase family	29	0.152128	Yes	0.121469
PALP	Pfam-A_v37	459	Pyridoxal-phosphate dependent enzyme	58	0.176011	Yes	1.39009			DUF3339	Pfam-A	172	Protein of unknown function (DUF3339)	12	0.139745	Yes	0.558304
PfkB	Pfam-A_v37	455	pfkB family carbohydrate kinase	67	0.174477	Yes	2.75595			Big_6	Pfam-A	158	Bacterial Ig domain	20	0.139745	Yes	0.307992
GGDEF	Pfam-A_v37	447	Diguanylate cyclase, GGDEF domain	71	0.17141	Yes	1.02698			Mg_chelatase	Pfam-A	158	Magnesium chelatase, subunit ChlI	12	0.137092	Yes	0.105227
RecA	Pfam-A_v37	444	recA bacterial DNA recombination protein	110	0.170259	Yes	1.47913			Tup_N	Pfam-A	155	Tup N-terminal	15	0.135323	Yes	0.689189
ROK	Pfam-A_v37	440	ROK family	76	0.168725	Yes	2.094			DUF4298	Pfam-A	153	Domain of unknown function (DUF4298)	11	0.135323	Yes	0.869318
DAO	Pfam-A_v37	440	FAD dependent oxidoreductase	48	0.168725	Yes	1.9544			CooC_C	Pfam-A	153	CS1-pili formation C-terminal	20	0.134438	Yes	0.0808511
HHH_6	Pfam-A_v37	437	Helix-hairpin-helix motif	40	0.167575	Yes	2.64692			PQQ	Pfam-A	152	PQQ enzyme repeat	12	0.132669	Yes	0.191327
Helicase_C	Pfam-A_v37	433	Helicase conserved C-terminal domain	52	0.166041	Yes	0.801378			Glyco_hydro_97	Pfam-A	150	Glycoside hydrolase 97	56	0.129132	Yes	0.384211
G_glu_transpept	Pfam-A_v37	432	Gamma-glutamyltranspeptidase	76	0.165658	Yes	1.91887			DUF2846	Pfam-A	146	Protein of unknown function (DUF2846)	13	0.127363	Yes	1.63636
adh_short_C2	Pfam-A_v37	421	Enoyl-(Acyl carrier protein) reductase	66	0.161439	Yes	0.758111			Cyc-maltodext_N	Pfam-A	144	Cyclomaltodextrinase, N-terminal	67	0.127363	Yes	0.804469
Hexapep	Pfam-A_v37	421	Bacterial transferase hexapeptide (six repeats)	27	0.161439	Yes	1.47632			SRA	Pfam-A	144	SET and RING associated domain	12	0.126478	Yes	14.3
RVT_1	Pfam-A_v37	411	Reverse transcriptase (RNA-dependent DNA polymerase)	41	0.157605	Yes	2.48944			DUF6195	Pfam-A	143	Family of unknown function (DUF6195)	13	0.126478	Yes	0.5
Peripla_BP_1	Pfam-A_v37	407	Periplasmic binding proteins and sugar binding domain of LacI family	54	0.156071	Yes	2.25978			TraC_F_IV	Pfam-A	143	TraC protein	14	0.122056	Yes	1.16949
AA_permease	Pfam-A_v37	404	Amino acid permease	86	0.15492	Yes	1.58338			ZW10_C	Pfam-A	138	Centromere/kinetochore protein zw10, C-terminal	13	0.121171	Yes	11.4167
Resolvase	Pfam-A_v37	398	Resolvase, N terminal domain	63	0.15262	Yes	0.914402			KOW	Pfam-A	137	KOW motif	20	0.117634	Yes	1.72727
rve	Pfam-A_v37	391	Integrase core domain	51	0.149935	Yes	2.00394			Dioxygenase_C	Pfam-A	133	Dioxygenase	12	0.117634	Yes	0.488971
Aminotran_3	Pfam-A_v37	389	Aminotransferase class-III	90	0.149168	Yes	1.99369			sCache_4	Pfam-A	133	Single cache domain 4	12	0.115865	Yes	0.658291
ParA	Pfam-A_v37	384	NUBPL iron-transfer P-loop NTPase	72	0.147251	Yes	1.96807			Mito_fiss_Elm1	Pfam-A	131	Mitochondrial fission ELM1	13	0.115865	Yes	0.89726
MCM_bind	Pfam-A_v37	384	Mini-chromosome maintenance replisome factor	33	0.147251	Yes	1.42138			Proteasome	Pfam-A	131	Proteasome subunit	12	0.109673	Yes	0.587678
tRNA-synt_1	Pfam-A_v37	384	tRNA synthetases class I (I, L, M and V)	70	0.147251	Yes	0.947588			Pox_A_type_inc	Pfam-A	124	Viral A-type inclusion protein repeat	10	0.108789	Yes	0.798701
GTP_EFTU	Pfam-A_v37	373	Elongation factor Tu GTP binding domain	67	0.143033	Yes	1.77514			P-loop_TraG	Pfam-A	123	TraG P-loop domain	12	0.10702	Yes	0.570755
Ank_2	Pfam-A_v37	372	Ankyrin repeats (3 copies)	28	0.14265	Yes	0.885191			DUF3843	Pfam-A	121	Protein of unknown function (DUF3843)	88	0.105251	Yes	1.21429
Pkinase	Pfam-A_v37	365	Protein kinase domain	55	0.139965	Yes	1.01329			DEC-1_N	Pfam-A	119	DEC-1 protein, N-terminal region	9	0.105251	Yes	29.75
Sulfatase	Pfam-A_v37	359	Sulfatase	58	0.137664	Yes	1.25891			Thia_YuaJ	Pfam-A	119	Thiamine transporter protein (Thia_YuaJ)	15	0.104367	Yes	1.475
DNA_pol3_alpha	Pfam-A_v37	355	Bacterial DNA polymerase III alpha NTPase domain	62	0.136131	Yes	1.18263			FtsX	Pfam-A	118	FtsX-like permease family	29	0.104367	Yes	0.15051
Rop	Pfam-A_v37	354	Rop protein	112	0.135747	Yes	3.93101			Peripla_BP_1	Pfam-A	118	Periplasmic binding proteins and sugar binding domain of LacI family	30	0.103482	Yes	0.126623
N6_Mtase	Pfam-A_v37	353	N-6 DNA Methylase	45	0.135364	Yes	0.979976			Retrotrans_gag	Pfam-A	117	Retrotransposon gag protein	13	0.103482	Yes	1.28571
SBP_bac_5	Pfam-A_v37	353	Bacterial extracellular solute-binding proteins, family 5 Middle	75	0.135364	Yes	0.587986			UL17	Pfam-A	117	Uncharacterized UL17	13	0.103482	Yes	0.735849
HemolysinCabind	Pfam-A_v37	352	RTX calcium-binding nonapeptide repeat (4 copies)	33	0.13498	Yes	0.78176			APH	Pfam-A	117	Phosphotransferase enzyme family	39	0.102598	Yes	0.218456
Glycos_transf_1	Pfam-A_v37	349	Glycosyl transferases group 1	56	0.13383	Yes	0.775098			Big_1	Pfam-A	116	Bacterial Ig-like domain (group 1)	15	0.102598	Yes	0.155705
SET	Pfam-A_v37	342	SET domain	24	0.131146	Yes	2.0715			Peripla_BP_3	Pfam-A	116	Periplasmic binding protein-like domain	53	0.101713	Yes	0.154778
AA_kinase	Pfam-A_v37	338	Amino acid kinase family	58	0.129612	Yes	1.18526			TM1586_NiRdase	Pfam-A	115	Putative TM nitroreductase	14	0.100829	Yes	0.133022
Xan_ur_permease	Pfam-A_v37	337	Permease family	74	0.129228	Yes	1.02061			DbpA	Pfam-A	114	DbpA RNA binding domain	46	0.100829	Yes	0.678571
Mur_ligase_M	Pfam-A_v37	334	Mur ligase middle domain	41	0.128078	Yes	0.967544			FokI_D3	Pfam-A	114	FokI, D3 domain	14	0.0990598	Yes	2
PTS_EIIC	Pfam-A_v37	332	Phosphotransferase system, EIIC	58	0.127311	Yes	4.42405			Bcr-Abl_Oligo	Pfam-A	112	Bcr-Abl oncoprotein oligomerisation domain	12	0.0964064	Yes	1.23864
ADH_zinc_N	Pfam-A_v37	332	Zinc-binding dehydrogenase	47	0.127311	Yes	1.10601			Helicase_C	Pfam-A	109	Helicase conserved C-terminal domain	51	0.0964064	Yes	0.0744027
GerE	Pfam-A_v37	329	Bacterial regulatory proteins, luxR family	39	0.12616	Yes	0.95306			DTP-pb9_A-dom_C	Pfam-A	109	Distal tail protein pb9, A domain C-terminal	10	0.0964064	Yes	36.3333
RNA_lig_T4_1	Pfam-A_v37	328	RNA ligase	38	0.125777	No	HIT			MFS_1	Pfam-A	109	Major Facilitator Superfamily	28	0.0910997	Yes	0.060517
PT	Pfam-A_v37	322	PT repeat	24	0.123476	Yes	1.34087			HBM	Pfam-A	103	Helical bimodular sensor domain	16	0.0893307	Yes	0.95283
Sigma54_activat	Pfam-A_v37	321	Sigma-54 interaction domain	87	0.123093	Yes	1.94431			pulA_all-beta	Pfam-A	101	Pullulanase, all-beta domain	36	0.0875618	Yes	0.697183
FAD_binding_3	Pfam-A_v37	315	FAD binding domain	36	0.120792	Yes	1.49911			ABC_tran_CTD	Pfam-A	99	ABC transporter C-terminal domain	14	0.0866773	Yes	0.35
HTH_18	Pfam-A_v37	315	Helix-turn-helix domain	54	0.120792	Yes	1.90796			DUF5415	Pfam-A	98	Family of unknown function (DUF5415)	13	0.0849084	Yes	1.6
Usher	Pfam-A_v37	311	Outer membrane usher protein	111	0.119258	Yes	1.09058			Ribonuc_red_lgN	Pfam-A	96	Ribonucleotide reductase, all-alpha domain	27	0.084024	Yes	0.193878
Transket_pyr	Pfam-A_v37	307	Transketolase, pyrimidine binding domain	68	0.117724	Yes	2.04546			Ribophorin_II	Pfam-A	95	Oligosaccharyltransferase subunit Ribophorin II	10	0.0813706	Yes	2.78788
p450	Pfam-A_v37	306	Cytochrome P450	38	0.117341	Yes	0.926725			SlyX	Pfam-A	92	SlyX	13	0.0787172	Yes	0.269697
ILVD_EDD	Pfam-A_v37	305	Dehydratase family	84	0.116957	Yes	0.846722			Glyco_hydro127M	Pfam-A	89	Beta-L-arabinofuranosidase, GH127 middle domain	21	0.0778327	Yes	0.502857
Glycos_transf_2	Pfam-A_v37	304	Glycosyl transferase family 2	55	0.116574	Yes	1.06604			GH97_C	Pfam-A	88	Glycosyl-hydrolase 97 C-terminal, oligomerisation	29	0.0778327	Yes	0.502857
FecCD	Pfam-A_v37	302	FecCD transport family	101	0.115807	Yes	2.23572			Peripla_BP_4	Pfam-A	88	Periplasmic binding protein domain	25	0.0760638	Yes	0.0692432
Hydrolase_3	Pfam-A_v37	302	haloacid dehalogenase-like hydrolase	43	0.115807	Yes	1.43725			Exonuc_VII_L	Pfam-A	86	Exonuclease VII, large subunit	11	0.0760638	Yes	0.181053
Aldo_ket_red	Pfam-A_v37	302	Aldo/keto reductase family	66	0.115807	Yes	2.01214			Polysacc_synt_C	Pfam-A	86	Polysaccharide biosynthesis C-terminal domain	25	0.0751793	Yes	0.0555919
EAL	Pfam-A_v37	301	EAL domain	76	0.115423	Yes	1.11416			FliJ	Pfam-A	85	Flagellar FliJ protein	14	0.0742949	Yes	0.743363
ABC_membrane	Pfam-A_v37	300	ABC transporter transmembrane region	48	0.11504	Yes	0.999409			Arrestin_N	Pfam-A	84	Arrestin (or S-antigen), N-terminal domain	13	0.0742949	Yes	0.488372
						Average	1.49998									Average	3.88749
						sd	0.672155									sd	8.70478
